# Mutations in a single signaling pathway allow growth on a different solvent than water

**DOI:** 10.1101/692889

**Authors:** Caroline Kampmeyer, Jens V. Johansen, Christian Holmberg, Magnus Karlson, Sarah K. Gersing, Heloisa N. Bordallo, Birthe B. Kragelund, Mathilde H. Lerche, Isabelle Jourdain, Jakob R. Winther, Rasmus Hartmann-Petersen

## Abstract

Since life is completely dependent on water, it is difficult to gauge the impact of solvent change. To analyze the role of water as a solvent in biology, we replaced water with heavy water (D_2_O), and investigated the biological effects by a wide range of techniques, using the fission yeast *Schizosaccharomyces pombe* as model organism. We show that high concentrations of D_2_O lead to altered glucose metabolism, growth retardation, and inhibition of meiosis. However, mitosis and overall cell viability were only slightly affected. After prolonged incubation in D_2_O, cells displayed gross morphological changes, thickened cell walls as well as aberrant septa and cytoskeletal organization. RNA sequencing revealed that D_2_O causes a strong downregulation of most tRNAs and triggers activation of the general stress response pathway. Genetic screens identified several D_2_O sensitive mutants, while mutants compromised in the cell integrity pathway, including the protein kinase genes *pmk1*, *mkh1*, *pek1* and *pck2*, that control cell wall biogenesis, were more tolerant to D_2_O. We speculate that D_2_O affects the phospholipid membrane or cell wall glycans causing an activation of the cell integrity pathway. In conclusion, the effects of solvent replacement are pleiotropic but the D_2_O-triggered activation of the cell integrity pathway and subsequent increased deposition of cell wall material and septation problems appear most critical for the cell growth defects.
