## supporting material file 2 for "Mutations in a single signaling pathway allow growth on a different solvent than water"

### Sheet: Ark1
Sample	Chr	Start	End	Ref	Alt	Program	Func.refGene	Gene.refGene	PCR validation	GeneDetail.refGene	ExonicFunc.refGene	AAChange.refGene
hwr1	II	1971477	1971477	-	AGCTCTTCTTCCAGCTCTAGCTCCAAGTCC	Mutect2	exonic	SPBC1E8.05		.	nonframeshift insertion	SPBC1E8.05:SPBC1E8.05.1:exon1:c.564_565insAGCTCTTCTTCCAGCTCTAGCTCCAAGTCC:p.S188delinsSSSSSSSSSKS
hwr1	II	4313776	4313778	TAC	TC	Freebayes	exonic	pek1	YES	.	frameshift substitution	pek1:SPBC543.07.1:exon1:c.1014_1016TC
hwr1	II	4313777	4313777	A	-	Mutect2	exonic	pek1	YES	.	frameshift deletion	pek1:SPBC543.07.1:exon1:c.1015delA:p.T339fs
hwr1	III	1084281	1084281	-	TACTGACACTAG	Mutect2	intergenic	SPCTRNALYS.10;SPNCRNA.482		dist=13106;dist=7147	.	.
hwr1	III	2337547	2337547	G	A	Freebayes	exonic	trm72		.	nonsynonymous SNV	SPCC1494.07:SPCC1494.07.1:exon1:c.G758A:p.G253E
hwr1	III	2337547	2337547	G	A	Mutect2	exonic	trm72		.	nonsynonymous SNV	SPCC1494.07:SPCC1494.07.1:exon1:c.G758A:p.G253E
hwr2	I	613713	613713	-	CTTGAACATAG	Mutect2	exonic	mkh1	YES*	.	frameshift insertion	mkh1:SPAC1F3.02c.1:exon1:c.3135_3136insCTATGTTCAAG:p.L1046fs
hwr2	I	613725	613725	-	TTGAACATAGC	Freebayes	exonic	mkh1	YES*	.	frameshift insertion	mkh1:SPAC1F3.02c.1:exon1:c.3123_3124insGCTATGTTCAA:p.A1042fs
hwr2	I	1670565	1670576	ATTTTTTTATAG	ATTTTTTTTATAG	Freebayes	splicing	gta2 (pet112)		.	.	.
hwr2	I	1670565	1670565	-	T	Mutect2	intronic	gta2 (pet112)		.	.	.
hwr2	I	5448803	5448811	ATTTTTAAC	ATTTAAC	Freebayes	UTR5	SPAC1039.02		SPAC1039.02.1:c.-914_-906delinsATTTAAC	.	.
hwr2	I	5448804	5448805	TT	-	Mutect2	UTR5	SPAC1039.02		SPAC1039.02.1:c.-913_-912del-	.	.
hwr3	I	3273325	3273325	G	C	Freebayes	ncRNA_exonic	SPNCRNA.899		.	.	.
hwr3	II	2310230	2310230	C	T	Freebayes	exonic	pck2	YES	.	nonsynonymous SNV	pck2:SPBC12D12.04c.1:exon1:c.G2608A:p.G870S
hwr3	II	2310230	2310230	C	T	Mutect2	exonic	pck2	YES	.	nonsynonymous SNV	pck2:SPBC12D12.04c.1:exon1:c.G2608A:p.G870S
Variations found by both Freebayes and Mutect2
Agreement – PCR validated
Agreement – no PCR
* Insertion is a repeat and can be placed in two equivalent ways, which is why Mutect2 and Freebayes differ here.
