## supporting material file 3 for "Mutations in a single signaling pathway allow growth on a different solvent than water"

### Sheet: d20_ALL_interaction_wheader
#BioGRID Interaction ID	Systematic Name Interactor A	Systematic Name Interactor B	Official Symbol Interactor A	Official Symbol Interactor B	Synonyms Interactor A	Synonyms Interactor B	Experimental System	Experimental System Type	Author	Pubmed ID	Organism Interactor A	Organism Interactor B	Throughput	Score	Modification	Phenotypes	Qualifications	Tags	Source Database
1437234	SPBC1539.08	SPBC1539.08	arf6	arf6	-	-	Two-hybrid	physical	Vo TV (2016)	26771498	284812	284812	High Throughput	-	-	-	-	-	BIOGRID
249243	SPBC13G1.08c	SPBC13G1.08c	ash2	ash2	-	-	Affinity Capture-MS	physical	Roguev A (2004)	14617822	284812	284812	Low Throughput	-	-	-	-	-	BIOGRID
755042	SPBC13G1.08c	SPAC6F6.01	ash2	cch1	-	-	Negative Genetic	genetic	Ryan CJ (2012)	22681890	284812	284812	High Throughput	-4.770200413	-	colony size	An Epistatic MiniArray Profile (E-MAP) approach was used to quantitatively score genetic interactions based on fitness defects estimated from the colony size of double versus single mutants. Genetic interactions were considered significant if they had an S score > 1.8 for positive interactions (epistatic or suppressor interactions) and S score < -2.3 for negative interactions (synthetic sick/leth…	-	BIOGRID
249248	SPBC13G1.08c	SPBC18H10.06c	ash2	swd2	-	swd2.1	Affinity Capture-MS	physical	Roguev A (2004)	14617822	284812	284812	Low Throughput	-	-	-	-	-	BIOGRID
250593	SPAC644.06c	SPAC644.06c	cdr1	cdr1	nim1	nim1	Biochemical Activity	physical	Coleman TR (1993)	7681363	284812	284812	Low Throughput	-	Phosphorylation	-	-	-	BIOGRID
666526	SPAC644.06c	SPAC644.06c	cdr1	cdr1	nim1	nim1	Biochemical Activity	physical	Calonge TM (2006)	16816416	284812	284812	Low Throughput	-	Phosphorylation	-	autophosphorylation	-	BIOGRID
811946	SPAC644.06c	SPBC106.10	cdr1	pka1	nim1	git6|tpk|sam1|sam5|sam6|sam7	Phenotypic Enhancement	genetic	Navarro FJ (2012)	22624651	284812	284812	Low Throughput	-	-	cell size	double mutants show decreased cell length at the time of division compared to single mutants	-	BIOGRID
811946	SPAC644.06c	SPBC106.10	cdr1	pka1	nim1	git6|tpk|sam1|sam5|sam6|sam7	Phenotypic Enhancement	genetic	Navarro FJ (2012)	22624651	284812	284812	Low Throughput	-	-	cell size	double mutants show decreased cell length at the time of division compared to single mutants	-	BIOGRID
777907	SPAC2F7.07c	SPBC1539.08	cph2	arf6	rco1	-	Negative Genetic	genetic	Ryan CJ (2012)	22681890	284812	284812	High Throughput	-3.055413945	-	colony size	An Epistatic MiniArray Profile (E-MAP) approach was used to quantitatively score genetic interactions based on fitness defects estimated from the colony size of double versus single mutants. Genetic interactions were considered significant if they had an S score > 1.8 for positive interactions (epistatic or suppressor interactions) and S score < -2.3 for negative interactions (synthetic sick/leth…	-	BIOGRID
778036	SPAC2F7.07c	SPAC16.01	cph2	rho2	rco1	-	Negative Genetic	genetic	Ryan CJ (2012)	22681890	284812	284812	High Throughput	-3.128565638	-	colony size	An Epistatic MiniArray Profile (E-MAP) approach was used to quantitatively score genetic interactions based on fitness defects estimated from the colony size of double versus single mutants. Genetic interactions were considered significant if they had an S score > 1.8 for positive interactions (epistatic or suppressor interactions) and S score < -2.3 for negative interactions (synthetic sick/leth…	-	BIOGRID
778129	SPAC2F7.07c	SPBC119.08	cph2	pmk1	rco1	spm1	Negative Genetic	genetic	Ryan CJ (2012)	22681890	284812	284812	High Throughput	-3.882311977	-	colony size	An Epistatic MiniArray Profile (E-MAP) approach was used to quantitatively score genetic interactions based on fitness defects estimated from the colony size of double versus single mutants. Genetic interactions were considered significant if they had an S score > 1.8 for positive interactions (epistatic or suppressor interactions) and S score < -2.3 for negative interactions (synthetic sick/leth…	-	BIOGRID
784622	SPAC17H9.10c	SPAPB2B4.02	ddb1	grx5	-	-	Negative Genetic	genetic	Ryan CJ (2012)	22681890	284812	284812	High Throughput	-2.316775732	-	colony size	An Epistatic MiniArray Profile (E-MAP) approach was used to quantitatively score genetic interactions based on fitness defects estimated from the colony size of double versus single mutants. Genetic interactions were considered significant if they had an S score > 1.8 for positive interactions (epistatic or suppressor interactions) and S score < -2.3 for negative interactions (synthetic sick/leth…	-	BIOGRID
784588	SPAC17H9.10c	SPAC806.07	ddb1	ndk1	-	-	Negative Genetic	genetic	Ryan CJ (2012)	22681890	284812	284812	High Throughput	-2.937385673	-	colony size	An Epistatic MiniArray Profile (E-MAP) approach was used to quantitatively score genetic interactions based on fitness defects estimated from the colony size of double versus single mutants. Genetic interactions were considered significant if they had an S score > 1.8 for positive interactions (epistatic or suppressor interactions) and S score < -2.3 for negative interactions (synthetic sick/leth…	-	BIOGRID
784613	SPAC17H9.10c	SPAC4D7.03	ddb1	pop2	-	sud1	Negative Genetic	genetic	Ryan CJ (2012)	22681890	284812	284812	High Throughput	-8.034927498	-	colony size	An Epistatic MiniArray Profile (E-MAP) approach was used to quantitatively score genetic interactions based on fitness defects estimated from the colony size of double versus single mutants. Genetic interactions were considered significant if they had an S score > 1.8 for positive interactions (epistatic or suppressor interactions) and S score < -2.3 for negative interactions (synthetic sick/leth…	-	BIOGRID
524151	SPAC17H9.10c	SPBC18H10.06c	ddb1	swd2	-	swd2.1	Negative Genetic	genetic	Roguev A (2008)	18818364	284812	284812	High Throughput	-2.57	-	colony size	An Epistatic MiniArray Profile (E-MAP) approach was used to quantitatively score genetic interactions based on fitness defects estimated from the colony size of double versus single mutants. Genetic interactions were considered significant if they had an S score > 2.0 for positive interactions (epistatic or suppressor interactions) and S score < -2.5 for negative interactions (synthetic sick/leth…	-	BIOGRID
784708	SPAC17H9.10c	SPAC1F3.02c	ddb1	mkh1	-	-	Negative Genetic	genetic	Ryan CJ (2012)	22681890	284812	284812	High Throughput	-3.196841316	-	colony size	An Epistatic MiniArray Profile (E-MAP) approach was used to quantitatively score genetic interactions based on fitness defects estimated from the colony size of double versus single mutants. Genetic interactions were considered significant if they had an S score > 1.8 for positive interactions (epistatic or suppressor interactions) and S score < -2.3 for negative interactions (synthetic sick/leth…	-	BIOGRID
248105	SPBC21C3.20c	SPBC106.10	git1	pka1	-	git6|tpk|sam1|sam5|sam6|sam7	Dosage Rescue	genetic	Wang L (2005)	16143612	284812	284812	Low Throughput	-	-	vegetative growth:partial rescue	-	-	BIOGRID
248105	SPBC21C3.20c	SPBC106.10	git1	pka1	-	git6|tpk|sam1|sam5|sam6|sam7	Dosage Rescue	genetic	Wang L (2005)	16143612	284812	284812	Low Throughput	-	-	vegetative growth:partial rescue	-	-	BIOGRID
529045	SPAC26H5.05	SPBC543.07	mga2	pek1	SPAC26H5.05	mkk1|skh1	Positive Genetic	genetic	Roguev A (2008)	18818364	284812	284812	High Throughput	3.4342	-	colony size	An Epistatic MiniArray Profile (E-MAP) approach was used to quantitatively score genetic interactions based on fitness defects estimated from the colony size of double versus single mutants. Genetic interactions were considered significant if they had an S score > 2.0 for positive interactions (epistatic or suppressor interactions) and S score < -2.5 for negative interactions (synthetic sick/leth…	-	BIOGRID
769991	SPAC806.07	SPAC17H9.10c	ndk1	ddb1	-	-	Negative Genetic	genetic	Ryan CJ (2012)	22681890	284812	284812	High Throughput	-2.937385673	-	colony size	An Epistatic MiniArray Profile (E-MAP) approach was used to quantitatively score genetic interactions based on fitness defects estimated from the colony size of double versus single mutants. Genetic interactions were considered significant if they had an S score > 1.8 for positive interactions (epistatic or suppressor interactions) and S score < -2.3 for negative interactions (synthetic sick/leth…	-	BIOGRID
860510	SPAC806.07	SPAC806.07	ndk1	ndk1	-	-	Two-hybrid	physical	Das J (2013)	23695164	284812	284812	High Throughput	-	-	-	high-confidence interaction: Interaction confirmed using three techniques: yeast two-hybrid, protein complementation assay with YFP in HEK293T cells, and well-based nucleic acid programmable protein array	-	BIOGRID
1436998	SPAC806.07	SPAC806.07	ndk1	ndk1	-	-	Two-hybrid	physical	Vo TV (2016)	26771498	284812	284812	High Throughput	-	-	-	-	-	BIOGRID
765094	SPAC4D7.03	SPAC17H9.10c	pop2	ddb1	sud1	-	Negative Genetic	genetic	Ryan CJ (2012)	22681890	284812	284812	High Throughput	-8.034927498	-	colony size	An Epistatic MiniArray Profile (E-MAP) approach was used to quantitatively score genetic interactions based on fitness defects estimated from the colony size of double versus single mutants. Genetic interactions were considered significant if they had an S score > 1.8 for positive interactions (epistatic or suppressor interactions) and S score < -2.3 for negative interactions (synthetic sick/leth…	-	BIOGRID
249485	SPAC4D7.03	SPAC4D7.03	pop2	pop2	sud1	sud1	Affinity Capture-Western	physical	Kominami K (1998)	9990507	284812	284812	Low Throughput	-	-	-	-	-	BIOGRID
435338	SPBC23G7.08c	SPBC119.08	rga7	pmk1	-	spm1	Phenotypic Suppression	genetic	Soto T (2010)	20164182	284812	284812	Low Throughput	-	-	cell shape:wild type	-	-	BIOGRID
735888	SPBC27B12.08	SPCP1E11.06	sip1	apl4	-	-	Reconstituted Complex	physical	Yu Y (2012)	23028933	284812	284812	Low Throughput	-	-	-	-	-	BIOGRID
735892	SPBC27B12.08	SPCP1E11.06	sip1	apl4	-	-	Co-localization	physical	Yu Y (2012)	23028933	284812	284812	Low Throughput	-	-	-	-	-	BIOGRID
879378	SPBC27B12.08	SPCP1E11.06	sip1	apl4	-	-	Reconstituted Complex	physical	Yu Y (2013)	23840894	284812	284812	Low Throughput	-	-	-	-	-	BIOGRID
249249	SPBC18H10.06c	SPBC13G1.08c	swd2	ash2	swd2.1	-	Affinity Capture-MS	physical	Roguev A (2004)	14617822	284812	284812	Low Throughput	-	-	-	-	-	BIOGRID
782867	SPBC18H10.06c	SPAC513.03	swd2	mfm2	swd2.1	-	Negative Genetic	genetic	Ryan CJ (2012)	22681890	284812	284812	High Throughput	-2.837441452	-	colony size	An Epistatic MiniArray Profile (E-MAP) approach was used to quantitatively score genetic interactions based on fitness defects estimated from the colony size of double versus single mutants. Genetic interactions were considered significant if they had an S score > 1.8 for positive interactions (epistatic or suppressor interactions) and S score < -2.3 for negative interactions (synthetic sick/leth…	-	BIOGRID
249261	SPBC18H10.06c	SPBC18H10.06c	swd2	swd2	swd2.1	swd2.1	Affinity Capture-MS	physical	Roguev A (2004)	14617822	284812	284812	Low Throughput	-	-	-	-	-	BIOGRID
524249	SPBC18H10.06c	SPBC19C7.02	swd2	ubr1	swd2.1	SPBC32F12.14	Negative Genetic	genetic	Roguev A (2008)	18818364	284812	284812	High Throughput	-2.7178	-	colony size	An Epistatic MiniArray Profile (E-MAP) approach was used to quantitatively score genetic interactions based on fitness defects estimated from the colony size of double versus single mutants. Genetic interactions were considered significant if they had an S score > 2.0 for positive interactions (epistatic or suppressor interactions) and S score < -2.5 for negative interactions (synthetic sick/leth…	-	BIOGRID
529048	SPBC18H10.06c	SPBC543.07	swd2	pek1	swd2.1	mkk1|skh1	Positive Genetic	genetic	Roguev A (2008)	18818364	284812	284812	High Throughput	2.0393	-	colony size	An Epistatic MiniArray Profile (E-MAP) approach was used to quantitatively score genetic interactions based on fitness defects estimated from the colony size of double versus single mutants. Genetic interactions were considered significant if they had an S score > 2.0 for positive interactions (epistatic or suppressor interactions) and S score < -2.5 for negative interactions (synthetic sick/leth…	-	BIOGRID
782897	SPBC18H10.06c	SPBC119.08	swd2	pmk1	swd2.1	spm1	Negative Genetic	genetic	Ryan CJ (2012)	22681890	284812	284812	High Throughput	-3.443036252	-	colony size	An Epistatic MiniArray Profile (E-MAP) approach was used to quantitatively score genetic interactions based on fitness defects estimated from the colony size of double versus single mutants. Genetic interactions were considered significant if they had an S score > 1.8 for positive interactions (epistatic or suppressor interactions) and S score < -2.3 for negative interactions (synthetic sick/leth…	-	BIOGRID
299689	SPAC13G7.03	SPAC12B10.12c	upf3	rhp41	-	rhp4a	Synthetic Growth Defect	genetic	Dixon SJ (2008)	18931302	284812	284812	High Throughput	-107.0	-	vegetative growth	-	-	BIOGRID
1435669	SPAC13G7.03	SPAC13G7.03	upf3	upf3	-	-	Two-hybrid	physical	Vo TV (2016)	26771498	284812	284812	High Throughput	-	-	-	-	-	BIOGRID
1437426	SPBC1E8.05	SPBC1E8.05	SPBC1E8.05	SPBC1E8.05	-	-	Two-hybrid	physical	Vo TV (2016)	26771498	284812	284812	High Throughput	-	-	-	-	-	BIOGRID
436277	SPBC543.07	SPAC1F3.02c	pek1	mkh1	mkk1|skh1	-	Synthetic Growth Defect	genetic	Sugiura R (1999)	10365961	284812	284812	Low Throughput	-	-	vegetative growth	overexpression of both genes causes impaired growth in the presence of MgCl2	-	BIOGRID
249702	SPBC543.07	SPBC119.08	pek1	pmk1	mkk1|skh1	spm1	Affinity Capture-Western	physical	Sugiura R (1999)	10365961	284812	284812	Low Throughput	-	-	-	-	-	BIOGRID
740621	SPBC543.07	SPBC119.08	pek1	pmk1	mkk1|skh1	spm1	Dosage Rescue	genetic	Loewith R (2000)	10591634	284812	284812	Low Throughput	-	-	resistance to chemicals:partial rescue|vegetative growth:partial rescue	overexpression rescues growth in the presence of KCl and beta-glucanase	-	BIOGRID
740623	SPBC543.07	SPBC119.08	pek1	pmk1	mkk1|skh1	spm1	Biochemical Activity	physical	Loewith R (2000)	10591634	284812	284812	Low Throughput	-	Phosphorylation	-	-	-	BIOGRID
779115	SPAC1F3.02c	SPAC17H9.10c	mkh1	ddb1	-	-	Negative Genetic	genetic	Ryan CJ (2012)	22681890	284812	284812	High Throughput	-3.196841316	-	colony size	An Epistatic MiniArray Profile (E-MAP) approach was used to quantitatively score genetic interactions based on fitness defects estimated from the colony size of double versus single mutants. Genetic interactions were considered significant if they had an S score > 1.8 for positive interactions (epistatic or suppressor interactions) and S score < -2.3 for negative interactions (synthetic sick/leth…	-	BIOGRID
779263	SPAC1F3.02c	SPAC13G7.03	mkh1	upf3	-	-	Negative Genetic	genetic	Ryan CJ (2012)	22681890	284812	284812	High Throughput	-2.388078088	-	colony size	An Epistatic MiniArray Profile (E-MAP) approach was used to quantitatively score genetic interactions based on fitness defects estimated from the colony size of double versus single mutants. Genetic interactions were considered significant if they had an S score > 1.8 for positive interactions (epistatic or suppressor interactions) and S score < -2.3 for negative interactions (synthetic sick/leth…	-	BIOGRID
249677	SPAC1F3.02c	SPBC543.07	mkh1	pek1	-	mkk1|skh1	Two-hybrid	physical	Loewith R (2000)	10591634	284812	284812	Low Throughput	-	-	-	-	-	BIOGRID
740622	SPAC1F3.02c	SPBC543.07	mkh1	pek1	-	mkk1|skh1	Dosage Rescue	genetic	Loewith R (2000)	10591634	284812	284812	Low Throughput	-	-	resistance to chemicals:partial rescue|vegetative growth:partial rescue	overexpression rescues growth in the presence of KCl and beta-glucanase	-	BIOGRID
860590	SPAC1F3.02c	SPBC543.07	mkh1	pek1	-	mkk1|skh1	Two-hybrid	physical	Das J (2013)	23695164	284812	284812	High Throughput	-	-	-	high-confidence interaction: Interaction confirmed using three techniques: yeast two-hybrid, protein complementation assay with YFP in HEK293T cells, and well-based nucleic acid programmable protein array	-	BIOGRID
1436070	SPAC1F3.02c	SPBC543.07	mkh1	pek1	-	mkk1|skh1	Two-hybrid	physical	Vo TV (2016)	26771498	284812	284812	High Throughput	-	-	-	-	-	BIOGRID
2340782	SPAC1F3.02c	SPBC543.07	mkh1	pek1	-	mkk1|skh1	Affinity Capture-Western	physical	Kanda Y (2016)	27451356	284812	284812	Low Throughput	-	-	-	-	-	BIOGRID
246899	SPAC1F3.02c	SPBC12D12.04c	mkh1	pck2	-	pkc1|sts6	Synthetic Growth Defect	genetic	Sengar AS (1997)	9199286	284812	284812	Low Throughput	-	-	resistance to chemicals|vegetative growth	double mutants show increased sensitivity to potassium chloride	-	BIOGRID
250679	SPAC1F3.02c	SPBC12D12.04c	mkh1	pck2	-	pkc1|sts6	Affinity Capture-Western	physical	Ma Y (2006)	17005909	284812	284812	Low Throughput	-	-	-	-	-	BIOGRID
676418	SPAC1F3.02c	SPBC12D12.04c	mkh1	pck2	-	pkc1|sts6	Phenotypic Suppression	genetic	Sengar AS (1997)	9199286	284812	284812	Low Throughput	-	-	resistance to chemicals:partial rescue	double mutants show decreased sensitivity to beta-glucanase	-	BIOGRID
2340783	SPAC1F3.02c	SPBC12D12.04c	mkh1	pck2	-	pkc1|sts6	Affinity Capture-Western	physical	Kanda Y (2016)	27451356	284812	284812	Low Throughput	-	-	-	-	-	BIOGRID
676419	SPAC1F3.02c	SPAC17G8.14c	mkh1	pck1	-	SPAC22H10.01c	Phenotypic Suppression	genetic	Sengar AS (1997)	9199286	284812	284812	Low Throughput	-	-	resistance to chemicals:partial rescue	double mutants show decreased sensitivity to beta-glucanase	-	BIOGRID
779129	SPAC1F3.02c	SPAC17G8.14c	mkh1	pck1	-	SPAC22H10.01c	Positive Genetic	genetic	Ryan CJ (2012)	22681890	284812	284812	High Throughput	2.614032773	-	colony size	An Epistatic MiniArray Profile (E-MAP) approach was used to quantitatively score genetic interactions based on fitness defects estimated from the colony size of double versus single mutants. Genetic interactions were considered significant if they had an S score > 1.8 for positive interactions (epistatic or suppressor interactions) and S score < -2.3 for negative interactions (synthetic sick/leth…	-	BIOGRID
676416	SPAC1F3.02c	SPBC119.08	mkh1	pmk1	-	spm1	Dosage Rescue	genetic	Sengar AS (1997)	9199286	284812	284812	Low Throughput	-	-	resistance to chemicals:partial rescue|vegetative growth:partial rescue	overexpression of pmk1 partially rescues growth on potassium chloride in an mkh1 mutant	-	BIOGRID
676422	SPAC1F3.02c	SPBC119.08	mkh1	pmk1	-	spm1	Phenotypic Suppression	genetic	Sengar AS (1997)	9199286	284812	284812	Low Throughput	-	-	resistance to chemicals:partial rescue	double mutants show decreased sensitivity to beta-glucanase	-	BIOGRID
740620	SPAC1F3.02c	SPBC119.08	mkh1	pmk1	-	spm1	Two-hybrid	physical	Loewith R (2000)	10591634	284812	284812	Low Throughput	-	-	-	interaction only seen upon co-expression of pek1-HA	-	BIOGRID
248255	SPBC12D12.04c	SPBC543.07	pck2	pek1	pkc1|sts6	mkk1|skh1	Synthetic Rescue	genetic	Ma Y (2006)	17005909	284812	284812	Low Throughput	-	-	vegetative growth:wild type	deletion rescues the lethality caused by overexpression of rho2 or pck2	-	BIOGRID
248256	SPBC12D12.04c	SPAC1F3.02c	pck2	mkh1	pkc1|sts6	-	Synthetic Rescue	genetic	Ma Y (2006)	17005909	284812	284812	Low Throughput	-	-	vegetative growth:wild type	deletion rescues the lethality caused by overexpression of rho2 or pck2	-	BIOGRID
676426	SPBC12D12.04c	SPAC1F3.02c	pck2	mkh1	pkc1|sts6	-	Synthetic Growth Defect	genetic	Sengar AS (1997)	9199286	284812	284812	Low Throughput	-	-	vegetative growth	deletion of mkh1 rescues growth in a pck2 overexpression mutant	-	BIOGRID
249504	SPBC12D12.04c	SPAC1F7.04	pck2	rho1	pkc1|sts6	-	Two-hybrid	physical	Sayers LG (2000)	10651902	284812	284812	Low Throughput	-	-	-	-	-	BIOGRID
249626	SPBC12D12.04c	SPAC1F7.04	pck2	rho1	pkc1|sts6	-	Two-hybrid	physical	Arellano M (1999)	10504305	284812	284812	Low Throughput	-	-	-	-	-	BIOGRID
737549	SPBC12D12.04c	SPAC1F7.04	pck2	rho1	pkc1|sts6	-	Reconstituted Complex	physical	Sayers LG (2000)	10651902	284812	284812	Low Throughput	-	-	-	-	-	BIOGRID
1026278	SPBC12D12.04c	SPAC1F7.04	pck2	rho1	pkc1|sts6	-	Synthetic Growth Defect	genetic	Sanchez-Mir L (2014)	24498240	284812	284812	Low Throughput	-	-	resistance to chemicals|vegetative growth	Figure 2|pck2 rho1-596 double mutant has increased sensitivity to caspofungin	-	BIOGRID
2335013	SPBC12D12.04c	SPAC1F7.04	pck2	rho1	pkc1|sts6	-	Affinity Capture-Western	physical	Doi A (2015)	25651781	284812	284812	Low Throughput	-	-	-	-	-	BIOGRID
246475	SPBC12D12.04c	SPAC16.01	pck2	rho2	pkc1|sts6	-	Synthetic Growth Defect	genetic	Calonge TM (2000)	11102532	284812	284812	Low Throughput	-	-	resistance to chemicals|vegetative growth	cell wall inhibitors	-	BIOGRID
249628	SPBC12D12.04c	SPAC16.01	pck2	rho2	pkc1|sts6	-	Two-hybrid	physical	Arellano M (1999)	10504305	284812	284812	Low Throughput	-	-	-	-	-	BIOGRID
1026275	SPBC12D12.04c	SPAC16.01	pck2	rho2	pkc1|sts6	-	Phenotypic Suppression	genetic	Sanchez-Mir L (2014)	24498240	284812	284812	Low Throughput	-	-	protein/peptide modification:wild type	Figure 1|pck2 deletion suppresses increased Pmk1 phosphorylation caused by rho2 overexpression	-	BIOGRID
437297	SPBC12D12.04c	SPCC576.15c	pck2	ksg1	pkc1|sts6	-	Synthetic Growth Defect	genetic	Graeub R (2003)	14625898	284812	284812	Low Throughput	-	-	vegetative growth	-	-	BIOGRID
248184	SPBC12D12.04c	SPAC17G8.14c	pck2	pck1	pkc1|sts6	SPAC22H10.01c	Dosage Rescue	genetic	Deng L (2005)	15923187	284812	284812	Low Throughput	-	-	resistance to chemicals:partial rescue|vegetative growth:partial rescue	genetic complex|overexpression of pck1 suppresses the micafungin sensitivity of a plc1/pck2 double mutant	-	BIOGRID
248254	SPBC12D12.04c	SPBC119.08	pck2	pmk1	pkc1|sts6	spm1	Synthetic Rescue	genetic	Ma Y (2006)	17005909	284812	284812	Low Throughput	-	-	vegetative growth:wild type	deletion rescues the lethality caused by overexpression of rho2 or pck2	-	BIOGRID
676417	SPBC12D12.04c	SPBC119.08	pck2	pmk1	pkc1|sts6	spm1	Dosage Rescue	genetic	Sengar AS (1997)	9199286	284812	284812	Low Throughput	-	-	resistance to chemicals:partial rescue|vegetative growth:partial rescue	overexpression of pmk1 partially rescues growth on potassium chloride in a pck2 mutant	-	BIOGRID
676425	SPBC12D12.04c	SPBC119.08	pck2	pmk1	pkc1|sts6	spm1	Phenotypic Suppression	genetic	Sengar AS (1997)	9199286	284812	284812	Low Throughput	-	-	resistance to chemicals:partial rescue	double mutants show decreased sensitivity to beta-glucanase	-	BIOGRID
737548	SPAC1F7.04	SPBC12D12.04c	rho1	pck2	-	pkc1|sts6	Dosage Rescue	genetic	Sayers LG (2000)	10651902	284812	284812	Low Throughput	-	-	vegetative growth:wild type	Overexpression of the HR1 domain of pck2 rescues growth of a Rho1 overexpressing mutant	-	BIOGRID
885789	SPAC1F7.04	SPAC16.01	rho1	rho2	-	-	Synthetic Rescue	genetic	Viana RA (2013)	23934882	284812	284812	Low Throughput	-	-	heat sensitivity:partial rescue|temperature sensitive growth|temperature sensitive growth:partial rescue|vegetative growth:partial rescue	Elimination of Rho2 improved the growth of rho1- 596 mutant strain at 32oC and 34oC	-	BIOGRID
1026284	SPAC1F7.04	SPAC16.01	rho1	rho2	-	-	Phenotypic Enhancement	genetic	Sanchez-Mir L (2014)	24498240	284812	284812	Low Throughput	-	-	protein/peptide modification	Figure 4|genetic complex|rho1-596 rho2 pck1 triple mutant has decreased Pmk1 phosphorylation	-	BIOGRID
249630	SPAC1F7.04	SPAC17G8.14c	rho1	pck1	-	SPAC22H10.01c	Affinity Capture-Western	physical	Arellano M (1999)	10504305	284812	284812	Low Throughput	-	-	-	-	-	BIOGRID
1026283	SPAC1F7.04	SPAC17G8.14c	rho1	pck1	-	SPAC22H10.01c	Phenotypic Enhancement	genetic	Sanchez-Mir L (2014)	24498240	284812	284812	Low Throughput	-	-	protein/peptide modification	Figure 4|genetic complex|rho1-596 rho2 pck1 triple mutant has decreased Pmk1 phosphorylation	-	BIOGRID
885788	SPAC1F7.04	SPBC119.08	rho1	pmk1	-	spm1	Synthetic Rescue	genetic	Viana RA (2013)	23934882	284812	284812	Low Throughput	-	-	heat sensitivity:partial rescue|temperature sensitive growth|vegetative growth:partial rescue	rho1-596 pmk1D double mutant strain. This strain was able to grow even at 35oC, implying that lack of Pmk1 improves rho1-596 survival	-	BIOGRID
435334	SPAC16.01	SPBC23G7.08c	rho2	rga7	-	-	Phenotypic Suppression	genetic	Soto T (2010)	20164182	284812	284812	Low Throughput	-	-	protein/peptide modification:partial rescue	-	-	BIOGRID
248258	SPAC16.01	SPBC543.07	rho2	pek1	-	mkk1|skh1	Synthetic Rescue	genetic	Ma Y (2006)	17005909	284812	284812	Low Throughput	-	-	vegetative growth:wild type	deletion rescues the lethality caused by overexpression of rho2 or pck2	-	BIOGRID
248259	SPAC16.01	SPAC1F3.02c	rho2	mkh1	-	-	Synthetic Rescue	genetic	Ma Y (2006)	17005909	284812	284812	Low Throughput	-	-	vegetative growth:wild type	deletion rescues the lethality caused by overexpression of rho2 or pck2	-	BIOGRID
246476	SPAC16.01	SPBC12D12.04c	rho2	pck2	-	pkc1|sts6	Dosage Rescue	genetic	Calonge TM (2000)	11102532	284812	284812	Low Throughput	-	-	resistance to chemicals:wild type|vegetative growth:wild type	glucanases	-	BIOGRID
298356	SPAC16.01	SPBC12D12.04c	rho2	pck2	-	pkc1|sts6	Affinity Capture-Western	physical	Villar-Tajadura MA (2008)	18793338	284812	284812	Low Throughput	-	-	-	-	-	BIOGRID
800060	SPAC16.01	SPBC12D12.04c	rho2	pck2	-	pkc1|sts6	Synthetic Rescue	genetic	Ma Y (2006)	17005909	284812	284812	Low Throughput	-	-	vegetative growth:wild type	deletion rescues the lethality caused by overexpression of rho2	-	BIOGRID
1026276	SPAC16.01	SPAC1F7.04	rho2	rho1	-	-	Phenotypic Enhancement	genetic	Sanchez-Mir L (2014)	24498240	284812	284812	Low Throughput	-	-	protein/peptide modification|resistance to chemicals|vegetative growth	Figure 1|Figure 2|Figure 3|genetic complex|rho2 pck1 rho1-596 triple mutant has decreased Pmk1 phosphorylation|rho2 rho1-596 double mutant has decreased Pmk1 phosphorylation in response to caspofungin|rho2 rho1-596 double mutant has enhanced VIC phenotype (growth on McCl2 with FK506)	-	BIOGRID
1026277	SPAC16.01	SPAC1F7.04	rho2	rho1	-	-	Synthetic Growth Defect	genetic	Sanchez-Mir L (2014)	24498240	284812	284812	Low Throughput	-	-	resistance to chemicals|vegetative growth	Figure 2|Figure 4|genetic complex|rho1-596 rho2 pck1 triple mutant has increased sensitivity to Caspofungin|rho2 rho1-596 double mutant has increased sensitivity to caspofungin	-	BIOGRID
248253	SPAC16.01	SPAC17G8.14c	rho2	pck1	-	SPAC22H10.01c	Synthetic Growth Defect	genetic	Ma Y (2006)	17005909	284812	284812	Low Throughput	-	-	resistance to chemicals|vegetative growth	double mutants show increased sensitivity to micafungin	-	BIOGRID
1026280	SPAC16.01	SPAC17G8.14c	rho2	pck1	-	SPAC22H10.01c	Phenotypic Enhancement	genetic	Sanchez-Mir L (2014)	24498240	284812	284812	Low Throughput	-	-	protein/peptide modification	Figure 3|genetic complex|rho2 pck1 rho1-596 triple mutant has decreased Pmk1 phosphorylation	-	BIOGRID
1026286	SPAC16.01	SPAC17G8.14c	rho2	pck1	-	SPAC22H10.01c	Synthetic Growth Defect	genetic	Sanchez-Mir L (2014)	24498240	284812	284812	Low Throughput	-	-	resistance to chemicals|vegetative growth	Figure 4|genetic complex|rho1-596 rho2 pck1 triple mutant has increased sensitivity to Caspofungin|rho2 pck1 double mutant has increased sensitivity to Caspofungin	-	BIOGRID
248257	SPAC16.01	SPBC119.08	rho2	pmk1	-	spm1	Synthetic Rescue	genetic	Ma Y (2006)	17005909	284812	284812	Low Throughput	-	-	vegetative growth:wild type	deletion rescues the lethality caused by overexpression of rho2 or pck2	-	BIOGRID
246798	SPCC576.15c	SPBC12D12.04c	ksg1	pck2	-	pkc1|sts6	Dosage Rescue	genetic	Graeub R (2003)	14625898	284812	284812	Low Throughput	-	-	viability:wild type	-	-	BIOGRID
2334179	SPCC576.15c	SPBC12D12.04c	ksg1	pck2	-	pkc1|sts6	Reconstituted Complex	physical	Madrid M (2015)	25416816	284812	284812	Low Throughput	-	-	-	-	-	BIOGRID
2334180	SPCC576.15c	SPBC12D12.04c	ksg1	pck2	-	pkc1|sts6	Biochemical Activity	physical	Madrid M (2015)	25416816	284812	284812	Low Throughput	-	Phosphorylation	-	-	-	BIOGRID
249204	SPCC576.15c	SPAC17G8.14c	ksg1	pck1	-	SPAC22H10.01c	Two-hybrid	physical	Graeub R (2003)	14625898	284812	284812	Low Throughput	-	-	-	-	-	BIOGRID
437295	SPCC576.15c	SPAC17G8.14c	ksg1	pck1	-	SPAC22H10.01c	Dosage Rescue	genetic	Graeub R (2003)	14625898	284812	284812	Low Throughput	-	-	viability:wild type	-	-	BIOGRID
2334178	SPCC576.15c	SPAC17G8.14c	ksg1	pck1	-	SPAC22H10.01c	Reconstituted Complex	physical	Madrid M (2015)	25416816	284812	284812	Low Throughput	-	-	-	-	-	BIOGRID
759896	SPAC17G8.14c	SPAC26H5.05	pck1	mga2	SPAC22H10.01c	SPAC26H5.05	Negative Genetic	genetic	Ryan CJ (2012)	22681890	284812	284812	High Throughput	-2.451869799	-	colony size	An Epistatic MiniArray Profile (E-MAP) approach was used to quantitatively score genetic interactions based on fitness defects estimated from the colony size of double versus single mutants. Genetic interactions were considered significant if they had an S score > 1.8 for positive interactions (epistatic or suppressor interactions) and S score < -2.3 for negative interactions (synthetic sick/leth…	-	BIOGRID
759962	SPAC17G8.14c	SPAC1F3.02c	pck1	mkh1	SPAC22H10.01c	-	Positive Genetic	genetic	Ryan CJ (2012)	22681890	284812	284812	High Throughput	2.614032773	-	colony size	An Epistatic MiniArray Profile (E-MAP) approach was used to quantitatively score genetic interactions based on fitness defects estimated from the colony size of double versus single mutants. Genetic interactions were considered significant if they had an S score > 1.8 for positive interactions (epistatic or suppressor interactions) and S score < -2.3 for negative interactions (synthetic sick/leth…	-	BIOGRID
1026282	SPAC17G8.14c	SPAC1F3.02c	pck1	mkh1	SPAC22H10.01c	-	Affinity Capture-Western	physical	Sanchez-Mir L (2014)	24498240	284812	284812	Low Throughput	-	-	-	Figure 3|detectable only in Caspofungin-treated pck2-null (not in WT)	-	BIOGRID
246805	SPAC17G8.14c	SPBC12D12.04c	pck1	pck2	SPAC22H10.01c	pkc1|sts6	Synthetic Lethality	genetic	Toda T (1993)	8491190	284812	284812	Low Throughput	-	-	inviable	-	-	BIOGRID
247253	SPAC17G8.14c	SPBC12D12.04c	pck1	pck2	SPAC22H10.01c	pkc1|sts6	Synthetic Lethality	genetic	Arellano M (1999)	10504305	284812	284812	Low Throughput	-	-	inviable	-	-	BIOGRID
249503	SPAC17G8.14c	SPAC1F7.04	pck1	rho1	SPAC22H10.01c	-	Two-hybrid	physical	Sayers LG (2000)	10651902	284812	284812	Low Throughput	-	-	-	-	-	BIOGRID
249622	SPAC17G8.14c	SPAC1F7.04	pck1	rho1	SPAC22H10.01c	-	Two-hybrid	physical	Arellano M (1999)	10504305	284812	284812	Low Throughput	-	-	-	-	-	BIOGRID
737550	SPAC17G8.14c	SPAC1F7.04	pck1	rho1	SPAC22H10.01c	-	Reconstituted Complex	physical	Sayers LG (2000)	10651902	284812	284812	Low Throughput	-	-	-	-	-	BIOGRID
1026287	SPAC17G8.14c	SPAC1F7.04	pck1	rho1	SPAC22H10.01c	-	Synthetic Growth Defect	genetic	Sanchez-Mir L (2014)	24498240	284812	284812	Low Throughput	-	-	resistance to chemicals|vegetative growth	Figure 4|genetic complex|rho1-596 rho2 pck1 triple mutant has increased sensitivity to Caspofungin	-	BIOGRID
2335010	SPAC17G8.14c	SPAC1F7.04	pck1	rho1	SPAC22H10.01c	-	Affinity Capture-Western	physical	Doi A (2015)	25651781	284812	284812	Low Throughput	-	-	-	-	-	BIOGRID
246474	SPAC17G8.14c	SPAC16.01	pck1	rho2	SPAC22H10.01c	-	Synthetic Growth Defect	genetic	Calonge TM (2000)	11102532	284812	284812	Low Throughput	-	-	resistance to chemicals|vegetative growth	cell wall inhibitors	-	BIOGRID
249624	SPAC17G8.14c	SPAC16.01	pck1	rho2	SPAC22H10.01c	-	Two-hybrid	physical	Arellano M (1999)	10504305	284812	284812	Low Throughput	-	-	-	-	-	BIOGRID
759930	SPAC17G8.14c	SPAC16.01	pck1	rho2	SPAC22H10.01c	-	Positive Genetic	genetic	Ryan CJ (2012)	22681890	284812	284812	High Throughput	2.200930558	-	colony size	An Epistatic MiniArray Profile (E-MAP) approach was used to quantitatively score genetic interactions based on fitness defects estimated from the colony size of double versus single mutants. Genetic interactions were considered significant if they had an S score > 1.8 for positive interactions (epistatic or suppressor interactions) and S score < -2.3 for negative interactions (synthetic sick/leth…	-	BIOGRID
1026281	SPAC17G8.14c	SPAC16.01	pck1	rho2	SPAC22H10.01c	-	Phenotypic Suppression	genetic	Sanchez-Mir L (2014)	24498240	284812	284812	Low Throughput	-	-	protein/peptide modification:wild type	Figure 3|rho2+ deletion rescues increased Pmk1 phosphorylation in pck1 mutant	-	BIOGRID
1026285	SPAC17G8.14c	SPAC16.01	pck1	rho2	SPAC22H10.01c	-	Phenotypic Enhancement	genetic	Sanchez-Mir L (2014)	24498240	284812	284812	Low Throughput	-	-	protein/peptide modification	Figure 4|genetic complex|rho1-596 rho2 pck1 triple mutant has decreased Pmk1 phosphorylation	-	BIOGRID
437296	SPAC17G8.14c	SPCC576.15c	pck1	ksg1	SPAC22H10.01c	-	Synthetic Rescue	genetic	Graeub R (2003)	14625898	284812	284812	Low Throughput	-	-	viability:partial rescue	-	-	BIOGRID
759958	SPAC17G8.14c	SPBC119.08	pck1	pmk1	SPAC22H10.01c	spm1	Positive Genetic	genetic	Ryan CJ (2012)	22681890	284812	284812	High Throughput	2.505915849	-	colony size	An Epistatic MiniArray Profile (E-MAP) approach was used to quantitatively score genetic interactions based on fitness defects estimated from the colony size of double versus single mutants. Genetic interactions were considered significant if they had an S score > 1.8 for positive interactions (epistatic or suppressor interactions) and S score < -2.3 for negative interactions (synthetic sick/leth…	-	BIOGRID
250288	SPBC119.08	SPBC543.07	pmk1	pek1	spm1	mkk1|skh1	Affinity Capture-Western	physical	Madrid M (2006)	16291757	284812	284812	Low Throughput	-	-	-	-	-	BIOGRID
1435391	SPBC119.08	SPBC543.07	pmk1	pek1	spm1	mkk1|skh1	Affinity Capture-Western	physical	Vazquez B (2015)	26432170	284812	284812	Low Throughput	-	-	-	-	-	BIOGRID
250287	SPBC119.08	SPAC1F3.02c	pmk1	mkh1	spm1	-	Affinity Capture-Western	physical	Madrid M (2006)	16291757	284812	284812	Low Throughput	-	-	-	-	-	BIOGRID
300001	SPBC119.08	SPBC12D12.04c	pmk1	pck2	spm1	pkc1|sts6	Phenotypic Enhancement	genetic	Toda T (1996)	8943330	284812	284812	Low Throughput	-	-	hypoosmotic stress resistance	-	-	BIOGRID
1026279	SPBC119.08	SPAC1F7.04	pmk1	rho1	spm1	-	Synthetic Growth Defect	genetic	Sanchez-Mir L (2014)	24498240	284812	284812	Low Throughput	-	-	resistance to chemicals|vegetative growth	Figure 2|pmk1 rho1-596 double mutant has increased sensitivity to caspofungin	-	BIOGRID
248251	SPBC119.08	SPAC17G8.14c	pmk1	pck1	spm1	SPAC22H10.01c	Dosage Rescue	genetic	Ma Y (2006)	17005909	284812	284812	Low Throughput	-	-	resistance to chemicals:partial rescue|vegetative growth:partial rescue	overexpression of pck1 rescues the sensitivity to micafungin seen in a pmk1 or mkh1 mutant	-	BIOGRID
300002	SPBC119.08	SPAC17G8.14c	pmk1	pck1	spm1	SPAC22H10.01c	Dosage Rescue	genetic	Toda T (1996)	8943330	284812	284812	Low Throughput	-	-	hypoosmotic stress resistance:wild type	-	-	BIOGRID
783283	SPBC119.08	SPAC17G8.14c	pmk1	pck1	spm1	SPAC22H10.01c	Positive Genetic	genetic	Ryan CJ (2012)	22681890	284812	284812	High Throughput	2.505915849	-	colony size	An Epistatic MiniArray Profile (E-MAP) approach was used to quantitatively score genetic interactions based on fitness defects estimated from the colony size of double versus single mutants. Genetic interactions were considered significant if they had an S score > 1.8 for positive interactions (epistatic or suppressor interactions) and S score < -2.3 for negative interactions (synthetic sick/leth…	-	BIOGRID
